# RNA editing enzyme APOBEC3A promotes pro-inflammatory (M1) macrophage polarization

**DOI:** 10.1101/2020.03.20.988980

**Authors:** Emad Y. Alqassim, Shraddha Sharma, Anm Nazmul H. Khan, Tiffany Emmons, Eduardo Cortes-Gomez, Kelly L. Singel, Jaron Mark, Bruce A. Davidson, A. J. Robert McGray, Qian Liu, Brian D. Lichty, Kirsten B. Moysich, Jianmin Wang, Kunle Odunsi, Brahm H. Segal, Bora E. Baysal

## Abstract

Pro-inflammatory (M1) macrophage polarization is associated with microbicidal and antitumor responses. We recently described APOBEC3A-mediated cytosine-to-uracil (C>U) RNA editing during M1 polarization. However, the functional significance of this editing is unknown. Here, we find that APOBEC3A-mediated cellular RNA editing can also be induced by influenza or Maraba virus infections of normal human macrophages, and by interferons in tumor-associated macrophages. Gene knockdown and RNA_Seq analyses show that APOBEC3A mediates C>U RNA editing of 209 exonic/UTR sites in 203 genes during M1 polarization. The highest level of deleterious C>U RNA editing occurred in *THOC5*, encoding a nuclear mRNA export protein implicated in M-CSF-driven macrophage differentiation. Knockdown of APOBEC3A reduces pro-inflammatory M1 markers including *IL6, IL23A* and *IL12B* gene expression, CD86 surface protein expression, and TNF-α, IL-1β and IL-6 cytokine secretion, and increases glycolysis and glycolytic capacity. Thus, APOBEC3A cytidine deaminase plays an important role in transcriptomic and functional polarization of M1 macrophages.
