## Supplemental Table 2 for "RNA editing enzyme APOBEC3A promotes pro-inflammatory (M1) macrophage polarization"

### Sheet: Summary
	Filter	Up	Down	Total
1	padj<0.05	227	120	347
2	padj<0.05; FC:2	131	81	212
3	padj<0.05; FC:1.5*	219	120	339
4	padj<0.05; FC:1.2	227	120	347

### Sheet: Up
	Gene	baseMean	log2FoldChange	pvalue	padj	raw1_SC-1-	raw1_SC-2	raw1_SC-4	raw2_KD-1	raw2_KD-2	raw2_KD-4	norm1_SC-1-	norm1_SC-2	norm1_SC-4	norm2_KD-1	norm2_KD-2	norm2_KD-4
ENSG00000011590.13	ZBTB32	25.3291	5.64674	3.24232e-08	1.95985e-05	34	13	95	1	0	2	33.4779	12.181	103.607	0.952823	0	1.75598
ENSG00000128383.12	APOBEC3A	6716.16	3.43889	2.04352e-32	2.96453e-28	9045	12889	14614	1464	969	968	8906.1	12077	15938	1394.93	1131.04	849.892
ENSG00000213492.2	NT5C3AP1	19.0968	3.15454	0.000110817	0.0105073	8	30	61	1	2	10	7.87715	28.11	66.5266	0.952823	2.33445	8.77988
ENSG00000225541.1	AC002480.5	22.8561	3.09311	3.86882e-05	0.00510227	10	46	65	2	6	5	9.84643	43.1019	70.889	1.90565	7.00334	4.38994
ENSG00000226751.2	AF127936.5	17.8219	3.02229	0.000272331	0.0186354	8	23	60	1	2	10	7.87715	21.551	65.436	0.952823	2.33445	8.77988
ENSG00000140022.9	STON2	153.2	2.98801	1.84626e-08	1.33918e-05	77	168	531	28	4	86	75.8175	157.416	579.109	26.679	4.6689	75.5069
ENSG00000205755.11_PAR_Y	CRLF2	38.0378	2.90804	0.000221461	0.0161449	19	154	39	14	5	4	18.7082	144.298	42.5334	13.3395	5.83612	3.51195
ENSG00000179750.15	APOBEC3B	448.582	2.88473	5.49886e-15	1.9943e-11	164	330	1815	51	29	181	161.482	309.209	1979.44	48.594	33.8495	158.916
ENSG00000105889.14	STEAP1B	25.1256	2.8761	0.00015049	0.0129063	15	71	49	7	5	4	14.7697	66.5269	53.4394	6.66976	5.83612	3.51195
ENSG00000136244.11	IL6	828.001	2.83577	0.00010865	0.0104198	387	1411	2455	148	59	430	381.057	1322.1	2677.42	141.018	68.8662	377.535
ENSG00000205755.11	CRLF2	33.4739	2.73984	0.000717892	0.0354233	14	126	42	13	7	3	13.785	118.062	45.8052	12.3867	8.17057	2.63396
ENSG00000188290.10	HES4	641.347	2.56167	0.00084011	0.0394417	195	2716	671	106	149	119	192.005	2544.89	731.793	100.999	173.916	104.481
ENSG00000148677.6	ANKRD1	1549.82	2.50883	8.57779e-19	4.14793e-15	1140	571	5395	239	44	1684	1122.49	535.026	5883.79	227.725	51.3579	1478.53
ENSG00000235385.1	GS1-600G8.5	71.7228	2.50119	2.30186e-08	1.51787e-05	117	148	101	34	11	24	115.203	138.676	110.151	32.396	12.8395	21.0717
ENSG00000268902.2	CSAG2	66.8524	2.48552	3.24673e-05	0.00457285	75	155	103	48	10	14	73.8483	145.235	112.332	45.7355	11.6722	12.2918
ENSG00000272512.1	RP11-54O7.17	21.5116	2.44019	0.000817654	0.0387269	24	66	23	9	4	6	23.6314	61.8419	25.0838	8.57541	4.6689	5.26793
ENSG00000269826.1	RP11-158I3.3	26.4881	2.35271	0.000123739	0.0111997	56	26	48	10	3	16	55.14	24.362	52.3488	9.52823	3.50167	14.0478
ENSG00000069493.14	CLEC2D	1935.22	2.32629	0.00105184	0.045823	1641	5335	2851	591	280	1136	1615.8	4998.89	3109.3	563.118	326.823	997.394
ENSG00000079385.21	CEACAM1	80.9674	2.20386	0.000345446	0.0216388	65	208	122	62	14	21	64.0018	194.896	133.053	59.075	16.3411	18.4377
ENSG00000225101.4	OR52K3P	58.5888	2.19464	0.000205436	0.0155592	43	107	135	31	8	26	42.3397	100.259	147.231	29.5375	9.33779	22.8277
ENSG00000183742.12	MACC1	729.873	2.14167	2.26741e-10	3.28933e-07	2795	216	467	740	17	217	2752.08	202.392	509.31	705.089	19.8428	190.523
ENSG00000233834.6	AC005083.1	31.9764	2.0899	0.00102368	0.0450016	100	6	43	30	0	14	98.4643	5.62199	46.8958	28.5847	0	12.2918
ENSG00000110944.8	IL23A	47.7832	2.08878	0.00116469	0.0491168	52	160	29	37	10	8	51.2015	149.92	31.6274	35.2544	11.6722	7.0239
ENSG00000224821.5	COL4A2-AS2	45.6546	2.06983	0.000408759	0.0242036	67	42	98	31	2	34	65.9711	39.3539	106.879	29.5375	2.33445	29.8516
ENSG00000227191.8	TRGC2	34.5308	2.06114	0.000305155	0.0199409	11	49	102	4	7	31	10.8311	45.9129	111.241	3.81129	8.17057	27.2176
ENSG00000113302.4	IL12B	176.794	2.06024	2.09798e-06	0.000490895	555	16	299	70	7	112	546.477	14.992	326.09	66.6976	8.17057	98.3346
ENSG00000154099.17	DNAAF1	330.35	2.04875	5.77282e-06	0.00113171	194	993	457	150	139	65	191.021	930.439	498.404	142.923	162.244	57.0692
ENSG00000111863.12	ADTRP	68.9843	2.01371	3.66534e-06	0.000793627	134	66	120	55	9	30	131.942	61.8419	130.872	52.4053	10.505	26.3396
ENSG00000144837.8	PLA1A	759.975	1.96467	3.83968e-07	0.000135859	2678	613	424	531	67	344	2636.87	574.38	462.415	505.949	78.204	302.028
ENSG00000157111.12	TMEM171	318.054	1.95845	3.6742e-07	0.000133254	94	560	899	60	90	169	92.5565	524.719	980.45	57.1694	105.05	148.38
ENSG00000091986.15	CCDC80	45.2008	1.91008	0.000166009	0.0137617	20	177	33	8	27	12	19.6929	165.849	35.9898	7.62258	31.515	10.5359
ENSG00000267712.5	LINC01539	518.387	1.90807	6.12446e-07	0.000198016	304	1434	815	177	136	286	299.332	1343.66	888.839	168.65	158.742	251.104
ENSG00000257027.1	RP11-705C15.3	572.93	1.85889	3.59498e-20	2.60762e-16	831	1030	833	218	218	323	818.239	965.108	908.47	207.715	254.455	283.59
ENSG00000256594.7	RP11-705C15.2	902.282	1.82988	4.41916e-14	1.28217e-10	1089	1942	1242	430	309	452	1072.28	1819.65	1354.53	409.714	360.672	396.85
ENSG00000189013.14	KIR2DL4	193.072	1.82275	4.78843e-05	0.00578881	149	622	186	106	59	64	146.712	582.813	202.852	100.999	68.8662	56.1912
ENSG00000169508.6	GPR183	749.754	1.82221	1.9153e-06	0.000467859	1337	1519	648	619	132	351	1316.47	1423.3	706.709	589.797	154.074	308.174
ENSG00000268916.5	CSAG3	58.5453	1.81455	0.0011129	0.0473456	40	147	93	34	18	22	39.3857	137.739	101.426	32.396	21.01	19.3157
ENSG00000146592.16	CREB5	201.061	1.76836	6.48339e-05	0.00709969	273	401	223	220	49	59	268.808	375.736	243.204	209.621	57.194	51.8013
ENSG00000138623.9	SEMA7A	387.523	1.76719	2.6086e-05	0.00389765	411	756	588	342	91	158	404.688	708.371	641.273	325.865	106.217	138.722
ENSG00000052126.14	PLEKHA5	248.023	1.73926	0.000213176	0.0159183	182	957	131	134	77	59	179.205	896.708	142.869	127.678	89.8762	51.8013
ENSG00000158458.19	NRG2	202.296	1.72627	2.11315e-05	0.00336698	214	398	312	117	40	150	210.714	372.925	340.267	111.48	46.689	131.698
ENSG00000143061.17	IGSF3	136.838	1.71974	6.50898e-05	0.00709969	250	188	153	170	23	49	246.161	176.156	166.862	161.98	26.8462	43.0214
ENSG00000261040.6	WFDC21P	463.959	1.70725	1.42757e-06	0.000383515	599	582	917	234	242	163	589.801	545.333	1000.08	222.961	282.468	143.112
ENSG00000186197.13	EDARADD	384.277	1.70232	5.46669e-06	0.00108637	202	908	700	130	106	279	198.898	850.795	763.42	123.867	123.726	244.959
ENSG00000122643.18	NT5C3A	5079.03	1.69927	9.25891e-07	0.00027412	2855	9960	10960	2140	1686	2700	2811.16	9332.5	11953	2039.04	1967.94	2370.57
ENSG00000105642.15	KCNN1	200.88	1.6733	1.17915e-08	9.0031e-06	502	266	151	190	46	71	494.291	249.242	164.681	181.036	53.6923	62.3371
ENSG00000170425.3	ADORA2B	53.3921	1.66405	0.000681608	0.0340968	52	48	132	28	6	53	51.2015	44.9759	143.959	26.679	7.00334	46.5333
ENSG00000164687.10	FABP5	275.521	1.64096	2.94589e-09	2.84907e-06	382	301	525	152	52	247	376.134	282.037	572.565	144.829	60.6956	216.863
ENSG00000120875.8	DUSP4	101.737	1.62961	1.66539e-06	0.000423856	245	120	95	92	23	44	241.238	112.44	103.607	87.6597	26.8462	38.6315
ENSG00000087586.17	AURKA	759.128	1.6123	3.52691e-05	0.00469403	529	1908	1096	355	196	551	520.876	1787.79	1195.3	338.252	228.776	483.771
ENSG00000161133.16	USP41	323.54	1.61114	0.000373439	0.0227266	182	642	647	172	65	245	179.205	601.553	705.619	163.886	75.8696	215.107
ENSG00000234964.4	FABP5P7	355.721	1.59431	2.23324e-08	1.51787e-05	481	417	651	224	69	303	473.613	390.728	709.981	213.432	80.5385	266.03
ENSG00000118194.18	TNNT2	132.336	1.58928	7.20233e-05	0.0076138	26	497	92	4	125	60	25.6007	465.688	100.335	3.81129	145.903	52.6793
ENSG00000242550.5	SERPINB10	290.186	1.56538	9.97545e-05	0.00990263	350	272	600	299	44	172	344.625	254.864	654.36	284.894	51.3579	151.014
ENSG00000159166.13	LAD1	2279.5	1.54959	1.11779e-08	9.0031e-06	1437	5618	3383	670	902	1842	1414.93	5264.06	3689.5	638.391	1052.84	1617.25
ENSG00000137267.5	TUBB2A	916.051	1.53085	1.42997e-05	0.00244053	554	2020	1602	405	275	688	545.492	1892.74	1747.14	385.893	320.987	604.056
ENSG00000203446.2	AC004988.1	611.933	1.52914	3.44322e-13	8.32512e-10	544	1103	1049	191	262	536	535.646	1033.51	1144.04	181.989	305.813	470.601
ENSG00000151364.16	KCTD14	150.106	1.52738	0.000232456	0.0166943	97	176	376	73	24	151	95.5104	164.912	410.066	69.5561	28.0134	132.576
ENSG00000136492.8	BRIP1	1941.14	1.50817	7.05442e-08	3.65495e-05	1224	4925	2811	740	874	1180	1205.2	4614.72	3065.68	705.089	1020.15	1036.03
ENSG00000244731.7	C4A	2166.44	1.50622	7.91467e-06	0.00147203	3286	5868	1087	1617	748	758	3235.54	5498.31	1185.48	1540.71	873.084	665.515
ENSG00000112139.14	MDGA1	241.119	1.49137	0.000316753	0.020424	6	1166	10	4	282	5	5.90786	1092.54	10.906	3.81129	329.157	4.38994
ENSG00000137285.9	TUBB2B	260.383	1.48855	0.000259474	0.0178398	146	687	377	124	93	156	143.758	643.718	411.156	118.15	108.552	136.966
ENSG00000057704.11	TMCC3	155.87	1.48809	0.000930386	0.0424167	147	438	110	140	89	26	144.743	410.405	119.966	133.395	103.883	22.8277
ENSG00000143127.12	ITGA10	145.59	1.47159	0.000109176	0.0104198	143	200	278	85	29	145	140.804	187.4	303.187	80.9899	33.8495	127.308
ENSG00000217801.9	RP11-465B22.3	60.9891	1.46893	0.000327386	0.0209224	134	72	60	61	15	29	131.942	67.4639	65.436	58.1222	17.5084	25.4616
ENSG00000226979.8	LTA	79.8796	1.465	0.000514235	0.0285339	280	10	62	100	2	33	275.7	9.36998	67.6172	95.2823	2.33445	28.9736
ENSG00000138435.15	CHRNA1	146.118	1.44748	1.63522e-05	0.0026654	113	445	115	68	104	42	111.265	416.964	125.419	64.792	121.391	36.8755
ENSG00000176485.10	PLA2G16	395.911	1.44587	1.93691e-06	0.000467859	1125	221	371	380	42	279	1107.72	207.077	404.613	362.073	49.0234	244.959
ENSG00000078401.6	EDN1	502.796	1.44541	5.7785e-05	0.00654912	569	517	991	96	261	564	560.262	484.428	1080.79	91.471	304.645	495.185
ENSG00000173801.16	JUP	950.834	1.43943	4.61089e-07	0.000159262	975	1335	1836	605	390	524	960.027	1250.89	2002.34	576.458	455.217	460.066
ENSG00000038945.14	MSR1	1737.84	1.43346	1.96728e-06	0.000467859	2290	2170	3046	1112	952	736	2254.83	2033.29	3321.97	1059.54	1111.2	646.199
ENSG00000198369.9	SPRED2	2122.44	1.42351	3.57795e-08	2.07621e-05	3019	3909	2382	1622	731	1256	2972.64	3662.73	2597.81	1545.48	853.241	1102.75
ENSG00000188042.7	ARL4C	1121.45	1.41561	0.000223211	0.0161906	2201	1475	864	1678	173	497	2167.2	1382.07	942.279	1598.84	201.93	436.36
ENSG00000214226.8	C17orf67	179.514	1.41216	0.000660592	0.0335077	70	394	344	59	56	162	68.925	369.177	375.167	56.2165	65.3645	142.234
ENSG00000230043.1	TMSB4XP6	277.645	1.40828	0.000209897	0.0157771	593	292	231	431	76	65	583.894	273.604	251.929	410.667	88.709	57.0692
ENSG00000163666.8	HESX1	628.973	1.40555	1.48025e-05	0.00249698	364	1313	1140	283	266	412	358.41	1230.28	1243.28	269.649	310.482	361.731
ENSG00000145247.11	OCIAD2	74.0162	1.37237	0.000124374	0.0111997	110	99	109	49	28	51	108.311	92.7628	118.875	46.6883	32.6823	44.7774
ENSG00000131401.11	NAPSB	247.59	1.37143	4.40112e-08	2.45565e-05	469	178	394	209	45	200	461.798	166.786	429.697	199.14	52.5251	175.598
ENSG00000230438.6	SERPINB9P1	190.399	1.35905	0.000279163	0.0189244	198	662	61	93	109	51	194.959	620.293	66.5266	88.6125	127.227	44.7774
ENSG00000253795.1	MTND1P5	89.4813	1.35715	0.000377166	0.0227981	123	85	168	31	38	90	121.111	79.6449	183.221	29.5375	44.3545	79.0189
ENSG00000185433.8	LINC00158	485.323	1.34321	2.02358e-09	2.09686e-06	1070	196	766	397	55	452	1053.57	183.652	835.4	378.271	64.1973	396.85
ENSG00000168734.13	PKIG	735.45	1.33595	6.26937e-07	0.000198016	1742	778	637	697	165	475	1715.25	728.985	694.713	664.118	192.592	417.044
ENSG00000115339.13	GALNT3	104.121	1.32387	3.40697e-05	0.00461915	193	93	154	90	30	67	190.036	87.1409	167.952	85.7541	35.0167	58.8252
ENSG00000112378.11	PERP	119.944	1.31852	0.000316771	0.020424	74	180	264	53	49	94	72.8636	168.66	287.919	50.4996	57.194	82.5308
ENSG00000205045.8	SLFN12L	524.426	1.31525	0.000610794	0.0318733	325	1291	723	272	177	413	320.009	1209.67	788.504	259.168	206.599	362.609
ENSG00000133101.9	CCNA1	831.731	1.31276	0.000657042	0.0334446	522	1514	1578	531	426	380	513.984	1418.62	1720.97	505.949	497.237	333.635
ENSG00000234883.4	MIR155HG	489.938	1.28788	4.93317e-06	0.00100796	799	624	614	406	124	418	786.73	584.687	669.629	386.846	144.736	366.999
ENSG00000138035.14	PNPT1	1181.29	1.28717	0.000358293	0.0220275	731	1989	2326	703	337	1030	719.774	1863.69	2536.74	669.834	393.354	904.327
ENSG00000205413.7	SAMD9	10877.1	1.28278	4.30421e-05	0.00542967	6122	23051	18661	5310	4803	7538	6027.99	21598.8	20351.7	5059.49	5606.18	6618.27
ENSG00000136816.15	TOR1B	3416.23	1.2734	0.000125067	0.0111997	2786	4710	6713	2511	875	2968	2743.22	4413.26	7321.2	2392.54	1021.32	2605.87
ENSG00000085265.10	FCN1	140.901	1.26952	0.000458265	0.0264862	306	148	142	100	36	129	301.301	138.676	154.865	95.2823	42.0201	113.26
ENSG00000135094.10	SDS	2809.39	1.26208	0.000105643	0.0103552	1640	6973	3869	1494	1450	1563	1614.82	6533.69	4219.53	1423.52	1692.47	1372.29
ENSG00000101335.9	MYL9	126.487	1.26176	0.000809476	0.0387269	266	206	82	63	85	63	261.915	193.022	89.4292	60.0278	99.214	55.3132
ENSG00000019991.15	HGF	168.106	1.25642	0.00114143	0.0482763	267	222	198	121	37	186	262.9	208.014	215.939	115.292	43.1873	163.306
ENSG00000089692.8	LAG3	3003.34	1.25313	1.22683e-06	0.000348973	7051	3515	2418	2335	956	2057	6942.72	3293.55	2637.07	2224.84	1115.87	1806.02
ENSG00000173848.18	NET1	662.816	1.23884	0.000299449	0.0196566	958	794	875	823	142	439	943.288	743.977	954.275	784.173	165.746	385.437
ENSG00000198785.4	GRIN3A	477.054	1.23278	1.88135e-05	0.00303252	617	910	493	206	246	434	607.525	852.669	537.666	196.282	287.137	381.047
ENSG00000241106.6	HLA-DOB	963.626	1.22151	7.93069e-05	0.00815961	1276	2549	520	682	464	431	1256.4	2388.41	567.112	649.825	541.592	378.413
ENSG00000076067.11	RBMS2	1203.4	1.21563	6.3975e-05	0.00708462	836	2732	1660	688	589	779	823.162	2559.88	1810.4	655.542	687.495	683.952
ENSG00000197471.11	SPN	860.887	1.18413	4.09449e-06	0.000873512	1203	798	1454	838	212	685	1184.53	747.725	1585.73	798.466	247.451	601.422
ENSG00000138646.8	HERC5	5962.12	1.18218	0.000292419	0.0193704	3248	11189	11143	3212	2678	4273	3198.12	10484.1	12152.6	3060.47	3125.83	3751.64
ENSG00000165949.12	IFI27	14004	1.17068	6.18976e-05	0.00690729	13412	20290	22995	9719	3915	14690	13206	19011.7	25078.4	9260.49	4569.68	12897.6
ENSG00000035720.7	STAP1	280.415	1.14976	0.000286347	0.019143	204	325	640	147	128	216	200.867	304.525	697.984	140.065	149.405	189.645
ENSG00000141753.6	IGFBP4	2878.27	1.1448	1.27176e-05	0.00219635	4300	2937	4127	3233	728	2110	4233.97	2751.96	4500.91	3080.48	849.739	1852.55
ENSG00000170542.5	SERPINB9	5127.22	1.14239	1.60513e-06	0.000416178	7586	9312	4672	3773	2292	3648	7469.5	8725.33	5095.29	3595	2675.28	3202.9
ENSG00000075213.10	SEMA3A	552.032	1.13388	1.54343e-07	6.78502e-05	1068	361	792	467	115	546	1051.6	338.256	863.756	444.968	134.231	479.381
ENSG00000165695.9	AK8	267.785	1.13349	1.60653e-06	0.000416178	418	290	389	176	123	214	411.581	271.73	424.244	167.697	143.569	187.889
ENSG00000124813.20	RUNX2	2154.63	1.1334	3.24117e-06	0.000723378	2168	4557	2374	1240	1090	1686	2134.71	4269.9	2589.09	1181.5	1272.27	1480.29
ENSG00000162694.13	EXTL2	472.239	1.13093	0.0001173	0.0109081	396	848	723	320	239	315	389.919	794.575	788.504	304.903	278.967	276.566
ENSG00000139289.13	PHLDA1	326.846	1.12516	6.61268e-05	0.00715897	484	162	698	249	84	269	476.567	151.794	761.239	237.253	98.0468	236.179
ENSG00000169439.11	SDC2	498.365	1.12402	2.85538e-07	0.000109008	665	1107	354	307	345	247	654.788	1037.26	386.073	292.517	402.692	216.863
ENSG00000065923.9	SLC9A7	1508.18	1.11619	0.000122089	0.0111997	3205	2022	937	1913	411	768	3155.78	1894.61	1021.89	1822.75	479.729	674.295
ENSG00000136111.12	TBC1D4	143.508	1.11153	0.000450464	0.0263503	160	345	101	56	124	82	157.543	323.264	110.151	53.3581	144.736	71.995
ENSG00000087299.11	L2HGDH	843.738	1.10717	0.00110865	0.0473456	580	1762	1209	539	338	699	571.093	1650.99	1318.54	513.572	394.522	613.713
ENSG00000079263.18	SP140	1273.98	1.09947	0.000537199	0.0293521	1251	1953	1934	1210	481	864	1231.79	1829.96	2109.22	1152.92	561.435	758.581
ENSG00000105855.9	ITGB8	11310.9	1.09661	3.4062e-05	0.00461915	16781	16349	12576	5706	5234	12257	16523.3	15319	13715.4	5436.81	6109.25	10761.5
ENSG00000170340.10	B3GNT2	3841.78	1.07499	7.55125e-10	9.95872e-07	5269	4437	5662	2559	1492	3816	5188.09	4157.46	6174.98	2438.27	1741.5	3350.4
ENSG00000185201.16	IFITM2	3410.57	1.07462	5.26296e-05	0.00610798	2670	6780	4661	2160	2302	1883	2629	6352.85	5083.29	2058.1	2686.95	1653.25
ENSG00000164236.11	ANKRD33B	3110.53	1.06813	0.00109539	0.0470143	4634	4388	3131	3815	794	2292	4562.84	4111.55	3414.67	3635.02	926.776	2012.35
ENSG00000251301.6	RP11-81H14.2	309.583	1.06803	0.000183908	0.0144998	209	817	215	123	397	81	205.79	765.528	234.479	117.197	463.388	71.117
ENSG00000088826.17	SMOX	300.155	1.06793	0.00018933	0.0147667	293	578	368	214	153	213	288.501	541.585	401.341	203.904	178.585	187.011
ENSG00000187210.12	GCNT1	263.902	1.05857	3.24079e-05	0.00457285	348	404	317	173	123	237	342.656	378.547	345.72	164.838	143.569	208.083
ENSG00000108688.11	CCL7	360.425	1.05048	7.31588e-05	0.0076138	426	42	963	243	20	454	419.458	39.3539	1050.25	231.536	23.3445	398.606
ENSG00000048052.21	HDAC9	328.255	1.04711	0.000114308	0.0106985	592	279	441	340	139	180	582.909	261.423	480.955	323.96	162.244	158.038
ENSG00000237352.3	LINC01358	614.331	1.03929	7.3477e-05	0.0076138	586	1339	631	434	365	372	577.001	1254.64	688.169	413.525	426.037	326.611
ENSG00000214900.9	LINC01588	411.427	1.03866	2.63301e-05	0.00389765	695	433	512	413	197	224	684.327	405.72	558.387	393.516	229.943	196.669
ENSG00000119917.13	IFIT3	29647.3	1.03493	0.00117808	0.0494664	19598	55405	47004	20125	12515	24632	19297	51914.4	51262.6	19175.6	14607.8	21626.6
ENSG00000107201.9	DDX58	5636.08	1.01996	0.000353789	0.0219334	3013	11128	9333	2817	3138	4439	2966.73	10426.9	10178.6	2684.1	3662.75	3897.39
ENSG00000187474.4	FPR3	10659	1.01639	0.000878666	0.0407246	12370	11759	16439	11195	2520	10500	12180	11018.2	17928.4	10666.9	2941.4	9218.87
ENSG00000114013.15	CD86	6663.47	1.00365	0.000152495	0.0129371	6334	14025	7055	5174	3583	4324	6236.73	13141.4	7694.19	4929.91	4182.16	3796.42
ENSG00000197043.13	ANXA6	1411.7	1.00362	0.000615446	0.0318867	1623	1302	2412	1385	302	1537	1598.08	1219.97	2630.53	1319.66	352.502	1349.47
ENSG00000137965.10	IFI44	3533.45	0.999538	0.000108617	0.0104198	2764	5395	6029	2324	1580	3178	2721.55	5055.11	6575.23	2214.36	1844.21	2790.24
ENSG00000104043.14	ATP8B4	746.1	0.990217	0.00112893	0.0478869	322	1516	1272	312	492	547	317.055	1420.49	1387.24	297.281	574.274	480.259
ENSG00000181381.13	DDX60L	12097.9	0.989429	2.13526e-05	0.00336698	10391	20425	17580	7245	5595	12086	10231.4	19138.2	19172.8	6903.2	6530.62	10611.4
ENSG00000243440.6	AF165138.7	611.936	0.981807	2.81458e-07	0.000109008	466	1325	687	256	510	436	458.844	1241.52	749.243	243.923	595.284	382.803
ENSG00000115738.9	ID2	2321.86	0.977386	0.00012675	0.011212	2513	2280	3998	1792	582	2931	2474.41	2136.36	4360.22	1707.46	679.324	2573.38
ENSG00000147010.17	SH3KBP1	3257.07	0.977122	0.000588407	0.0310401	3367	6598	3255	2950	1612	2053	3315.29	6182.32	3549.9	2810.83	1881.57	1802.51
ENSG00000112941.13	PAPD7	2246.17	0.964288	0.000899711	0.0414353	1892	5743	1854	1563	1320	1345	1862.95	5381.18	2021.97	1489.26	1540.74	1180.89
ENSG00000205060.10	SLC35B4	1008.92	0.958857	0.000126188	0.011212	946	1681	1386	709	473	920	931.473	1575.09	1511.57	675.551	552.097	807.749
ENSG00000206190.11	ATP10A	425.35	0.956551	0.000151243	0.0129063	299	836	585	214	253	384	294.408	783.331	638.001	203.904	295.308	337.147
ENSG00000108691.9	CCL2	9481.57	0.937608	3.60985e-07	0.000133254	14155	469	20076	7039	175	15611	13937.6	439.452	21894.9	6706.92	204.264	13706.3
ENSG00000123737.12	EXOSC9	760.961	0.932292	4.89582e-06	0.00100796	620	1062	1308	405	435	729	610.479	995.092	1426.51	385.893	507.742	640.053
ENSG00000117475.13	BLZF1	1340.1	0.924079	0.000181787	0.0144409	816	2131	2403	680	749	1250	803.469	1996.74	2620.71	647.92	874.251	1097.48
ENSG00000173369.15	C1QB	19910.4	0.919482	0.000124222	0.0111997	25863	21040	28077	16699	5799	23897	25465.8	19714.4	30620.8	15911.2	6768.73	20981.3
ENSG00000168036.16	CTNNB1	15171.7	0.90924	0.000995532	0.0439796	17361	29050	14211	10754	7176	14345	17094.4	27219.8	15498.5	10246.7	8376	12594.7
ENSG00000075618.17	FSCN1	32964.8	0.908383	0.000505013	0.0281778	53653	35733	34166	43303	9326	25138	52829.1	33481.8	37261.5	41260.1	10885.5	22070.9
ENSG00000136514.2	RTP4	775.654	0.908003	0.000234564	0.0167627	462	1303	1321	377	440	757	454.905	1220.91	1440.68	359.214	513.579	664.637
ENSG00000083097.14	DOPEY1	5117.26	0.894441	0.000581741	0.0308004	3742	9773	6849	3002	2603	5118	3684.54	9157.29	7469.52	2860.37	3038.28	4493.54
ENSG00000075223.13	SEMA3C	1581.99	0.892387	7.2539e-05	0.0076138	1879	2488	1814	1305	768	1358	1850.14	2331.25	1978.35	1243.43	896.428	1192.31
ENSG00000130813.17	C19orf66	1932.78	0.887632	0.000213971	0.0159183	1779	3355	2478	1431	1037	1623	1751.68	3143.63	2702.51	1363.49	1210.41	1424.97
ENSG00000125384.6	PTGER2	1509.36	0.881021	0.00030854	0.0200717	2210	1043	2264	1549	297	1835	2176.06	977.289	2469.12	1475.92	346.666	1611.11
ENSG00000253556.1	MTCO1P4	173.152	0.877783	0.00111058	0.0473456	232	153	277	110	77	194	228.437	143.361	302.096	104.811	89.8762	170.33
ENSG00000144655.14	CSRNP1	3986.6	0.876935	0.000258074	0.017828	3292	6176	5926	2451	1781	4572	3241.45	5786.9	6462.9	2335.37	2078.83	4014.16
ENSG00000108700.4	CCL8	16759.2	0.874116	8.67744e-08	4.32038e-05	19108	6488	37201	9817	3128	25154	18814.6	6079.25	40571.4	9353.86	3651.08	22084.9
ENSG00000059728.10	MXD1	5738.07	0.874015	3.09892e-06	0.000702437	5332	10756	6446	3681	4564	3685	5250.12	10078.4	7030.01	3507.34	5327.21	3235.38
ENSG00000008083.13	JARID2	1737.28	0.865817	0.000337963	0.0214097	2443	2532	1683	2000	793	1115	2405.48	2372.48	1835.48	1905.65	925.609	978.956
ENSG00000131779.10	PEX11B	907.823	0.857896	2.28025e-05	0.0035191	880	1229	1371	596	448	960	866.486	1151.57	1495.21	567.882	522.916	842.868
ENSG00000128805.14	ARHGAP22	1154.94	0.85529	5.61782e-05	0.00641715	2204	641	1416	1621	233	909	2170.15	600.616	1544.29	1544.53	271.963	798.091
ENSG00000204397.7	CARD16	929.364	0.851789	5.42328e-05	0.00624408	1280	970	1320	664	556	781	1260.34	908.889	1439.59	632.674	648.977	685.708
ENSG00000122644.12	ARL4A	633.283	0.845962	0.000165209	0.0137617	1134	732	586	613	266	528	1116.59	685.883	639.092	584.08	310.482	463.577
ENSG00000173372.16	C1QA	8772.77	0.843272	0.000278733	0.0189244	12348	10709	9933	10280	3482	6551	12158.4	10034.3	10832.9	9795.02	4064.27	5751.7
ENSG00000163171.7	CDC42EP3	989.869	0.840986	0.000621489	0.0319555	2584	604	528	1712	180	469	2544.32	565.947	575.837	1631.23	210.1	411.776
ENSG00000169429.10	CXCL8	34026.4	0.839017	0.000623382	0.0319555	37204	5712	84058	33020	2363	41321	36632.7	5352.14	91673.7	31462.2	2758.15	36279.3
ENSG00000184371.13	CSF1	4393.75	0.831551	0.000630585	0.0322109	4084	4588	7752	3548	1460	5129	4021.28	4298.95	8454.33	3380.62	1704.15	4503.2
ENSG00000196141.13	SPATS2L	2555.93	0.830716	0.000458221	0.0264862	1802	4164	3934	1492	1330	2728	1774.33	3901.66	4290.42	1421.61	1552.41	2395.15
ENSG00000150782.11	IL18	1937.85	0.830227	0.000607209	0.0318733	1564	2024	3798	1378	767	2096	1539.98	1896.48	4142.1	1312.99	895.261	1840.26
ENSG00000164211.12	STARD4	1368.28	0.822157	2.46515e-06	0.000567651	1597	2107	1543	872	1035	1072	1572.48	1974.26	1682.8	830.862	1208.08	941.203
ENSG00000173200.12	PARP15	704.403	0.820897	1.50115e-05	0.00250313	711	1109	884	451	511	566	700.081	1039.13	964.091	429.723	596.451	496.941
ENSG00000174799.10	CEP135	1411.56	0.812599	4.48734e-05	0.00551677	1485	1945	1942	1073	736	1350	1462.2	1822.46	2117.95	1022.38	859.077	1185.28
ENSG00000159335.15	PTMS	1330.41	0.804599	1.06459e-05	0.00188342	1585	1730	1732	1059	702	1234	1560.66	1621.01	1888.92	1009.04	819.391	1083.44
ENSG00000163563.7	MNDA	1467.99	0.796497	0.000580476	0.0308004	1082	1791	2697	699	1079	1364	1065.38	1678.16	2941.35	666.023	1259.43	1197.58
ENSG00000116815.15	CD58	1588.49	0.791545	0.000346054	0.0216388	1867	2139	1981	1475	745	1427	1838.33	2004.24	2160.48	1405.41	869.582	1252.89
ENSG00000144843.11	ADPRH	1089.3	0.784737	0.000987265	0.0439333	753	1753	1669	637	599	1168	741.436	1642.56	1820.21	606.948	699.167	1025.49
ENSG00000205542.10	TMSB4X	17897.8	0.781853	2.51259e-05	0.00379689	31408	24299	12072	23031	9498	8538	30925.7	22768.1	13165.7	21944.5	11086.3	7496.26
ENSG00000168062.9	BATF2	1824.3	0.776977	0.000575365	0.0306868	1575	2069	3128	1289	717	2255	1550.81	1938.65	3411.4	1228.19	836.9	1979.86
ENSG00000164329.13	PAPD4	5917.35	0.772661	0.000358343	0.0220275	4497	9796	8380	3738	3565	5735	4427.94	9178.84	9139.23	3561.65	4161.15	5035.26
ENSG00000100220.11	RTCB	3393.88	0.772086	0.0010585	0.0458379	2695	4769	5363	2385	1643	3647	2653.61	4468.55	5848.89	2272.48	1917.75	3202.02
ENSG00000155307.17	SAMSN1	5053.01	0.768219	0.00016751	0.0138072	4129	10204	4643	1882	5434	3977	4065.59	9561.13	5063.66	1793.21	6342.7	3491.76
ENSG00000162522.10	KIAA1522	762.961	0.768176	0.000216628	0.0160338	713	967	1163	502	367	905	702.051	906.078	1268.37	478.317	428.371	794.579
ENSG00000180611.6	MB21D2	1234.02	0.763322	0.000924216	0.0424167	1601	1555	1432	1319	540	1050	1576.41	1457.03	1561.74	1256.77	630.301	921.887
ENSG00000197121.14	PGAP1	677.453	0.758396	0.000342857	0.0216253	618	985	945	449	377	723	608.51	922.943	1030.62	427.817	440.043	634.785
ENSG00000116830.11	TTF2	890.94	0.757695	5.07124e-05	0.00602298	1177	1017	1132	779	430	860	1158.93	952.927	1234.56	742.249	501.906	755.069
ENSG00000106785.14	TRIM14	2115.77	0.754734	0.00014523	0.0126158	2251	2701	2924	1631	1013	2303	2216.43	2530.83	3188.92	1554.05	1182.4	2022.01
ENSG00000145545.11	SRD5A1	1159.89	0.749847	0.000735955	0.0359478	1430	2422	707	1045	846	601	1408.04	2269.41	771.055	995.7	987.471	527.671
ENSG00000166750.9	SLFN5	7162.13	0.748846	8.4101e-05	0.00841944	6721	6406	13397	5199	2827	8529	6617.79	6002.41	14610.8	4953.73	3299.74	7488.36
ENSG00000135211.5	TMEM60	580.732	0.741872	0.00105045	0.045823	566	805	809	446	385	474	557.308	754.284	882.296	424.959	449.381	416.166
ENSG00000204103.3	MAFB	7972.39	0.732541	0.000956492	0.0429592	8038	6853	13062	5061	2408	13235	7914.56	6421.25	14245.4	4822.24	2810.68	11620.2
ENSG00000278970.1	HEIH	1862.44	0.721895	0.000113059	0.0106503	1859	2883	2252	1372	1198	1687	1830.45	2701.37	2456.03	1307.27	1398.33	1481.17
ENSG00000124882.3	EREG	2977.6	0.719051	0.000932203	0.0424167	3281	4018	3759	2676	2041	2094	3230.61	3764.86	4099.57	2549.75	2382.3	1838.51
ENSG00000174837.14	ADGRE1	3484.16	0.717515	0.000851629	0.039598	1979	6926	4501	1628	2530	3478	1948.61	6489.65	4908.79	1551.2	2953.08	3053.64
ENSG00000137752.22	CASP1	4173.8	0.711906	0.000239546	0.0170348	5319	3821	6054	4254	1616	4195	5237.32	3580.27	6602.5	4053.31	1886.23	3683.16
ENSG00000253522.4	MIR3142HG	842.991	0.705719	0.000245605	0.0173502	1588	609	884	1143	296	598	1563.61	570.632	964.091	1089.08	345.498	525.037
ENSG00000213047.11	DENND1B	4519.9	0.700527	4.53071e-05	0.00552328	4804	6810	5221	3172	2939	4398	4730.23	6380.96	5694.03	3022.35	3430.47	3861.39
ENSG00000164691.16	TAGAP	2565.39	0.700127	5.14299e-05	0.00602298	3297	2074	4029	2276	1068	2726	3246.37	1943.33	4394.03	2168.62	1246.6	2393.39
ENSG00000197608.11	ZNF841	407.969	0.699952	0.0011942	0.049926	460	563	491	340	244	368	452.936	527.53	535.485	323.96	284.803	323.099
ENSG00000189223.14	PAX8-AS1	1274.39	0.698772	0.000944635	0.0427451	376	1834	2520	308	727	1899	370.226	1718.46	2748.31	293.469	848.572	1667.3
ENSG00000113532.12	ST8SIA4	3700.37	0.696254	0.000374416	0.0227266	2597	8440	2587	1722	5047	1576	2557.12	7908.27	2821.38	1640.76	5890.98	1383.71
ENSG00000115216.13	NRBP1	5713.83	0.694849	0.000192283	0.0149169	5998	6960	8054	4714	2989	5799	5905.89	6521.51	8783.7	4491.61	3488.83	5091.45
ENSG00000163219.11	ARHGAP25	5412.14	0.692714	0.000474185	0.0271433	5560	6236	8027	4599	2608	5666	5474.62	5843.12	8754.25	4382.03	3044.12	4974.68
ENSG00000115165.9	CYTIP	2762.88	0.686326	5.1482e-05	0.00602298	3190	4478	2659	2281	2083	1977	3141.01	4195.88	2899.91	2173.39	2431.33	1735.78
ENSG00000124098.9	FAM210B	1530.94	0.68598	0.000285628	0.019143	1290	3351	1245	921	1394	1040	1270.19	3139.88	1357.8	877.55	1627.11	913.107
ENSG00000132463.13	GRSF1	3713.32	0.6852	4.9307e-05	0.00591155	4033	5120	4565	2838	2291	3593	3971.07	4797.43	4978.59	2704.11	2674.11	3154.61
ENSG00000185339.8	TCN2	2545.87	0.680916	0.000794118	0.0385293	3321	3267	2741	2742	1325	2045	3270	3061.17	2989.34	2612.64	1546.57	1795.48
ENSG00000134531.9	EMP1	2820.4	0.676253	0.000619207	0.0319555	3072	2631	4619	2393	1386	2844	3024.82	2465.24	5037.48	2280.11	1617.77	2497
ENSG00000111110.11	PPM1H	897.389	0.67475	0.00061492	0.0318867	1693	1185	522	1051	523	485	1667	1110.34	569.293	1001.42	610.458	425.824
ENSG00000169155.9	ZBTB43	2517.07	0.670403	0.000539848	0.0293521	2946	3282	3001	2388	1416	2193	2900.76	3075.23	3272.89	2275.34	1652.79	1925.43
ENSG00000112773.15	FAM46A	2929.3	0.6682	0.000531425	0.0292022	2661	4213	3926	2136	1773	2986	2620.14	3947.57	4281.7	2035.23	2069.49	2621.67
ENSG00000175130.6	MARCKSL1	4775.56	0.664637	0.000545915	0.0295507	3038	11388	4052	2390	4647	3270	2991.35	10670.5	4419.11	2277.25	5424.09	2871.02
ENSG00000177409.11	SAMD9L	18926.5	0.661237	4.14373e-05	0.00531974	14996	29901	24944	10768	14110	19183	14765.7	28017.2	27203.9	10260	16469.5	16842.4
ENSG00000121797.9	CCRL2	5318.16	0.657089	0.000182166	0.0144409	6110	7062	6253	3848	3200	5757	6016.17	6617.08	6819.52	3666.46	3735.12	5054.58
ENSG00000162909.17	CAPN2	1653.53	0.646167	0.000150164	0.0129063	1134	1876	2947	806	928	2257	1116.59	1757.81	3214	767.975	1083.18	1981.62
ENSG00000056972.18	TRAF3IP2	1160.37	0.615701	0.000404701	0.0240615	1076	1790	1362	755	885	1125	1059.48	1677.23	1485.4	719.381	1032.99	987.736
ENSG00000256235.1	SMIM3	2128.74	0.612405	0.000251894	0.0176533	2058	2691	2889	1378	1331	2514	2026.4	2521.46	3150.74	1312.99	1553.58	2207.26
ENSG00000272886.5	DCP1A	3182.44	0.602008	0.0011798	0.0494664	3089	4897	3609	2431	2142	3089	3041.56	4588.48	3935.98	2316.31	2500.19	2712.1
ENSG00000135077.8	HAVCR2	4801	0.601038	0.000226577	0.016353	4725	7946	4866	3195	3917	4311	4652.44	7445.39	5306.86	3044.27	4572.02	3785
ENSG00000160013.8	PTGIR	2755.46	0.598868	0.000497952	0.0278911	3530	4889	1825	2467	2306	1644	3475.79	4580.99	1990.35	2350.61	2691.62	1443.41
ENSG00000156136.9	DCK	1354.07	0.594028	0.000453752	0.0264361	1412	1753	1701	986	908	1409	1390.32	1642.56	1855.11	939.483	1059.84	1237.08
ENSG00000196187.11	TMEM63A	4150.53	0.591289	0.000744003	0.0362189	5573	5287	4137	3887	2442	3868	5487.42	4953.91	4511.81	3703.62	2850.36	3396.06
ENSG00000204386.10	NEU1	4252.45	0.5857	0.000848642	0.039586	5207	5073	4926	4054	2342	4175	5127.04	4753.39	5372.3	3862.74	2733.64	3665.6

### Sheet: Down
	Gene	baseMean	log2FoldChange	pvalue	padj	raw1_SC-1-	raw1_SC-2	raw1_SC-4	raw2_KD-1	raw2_KD-2	raw2_KD-4	norm1_SC-1-	norm1_SC-2	norm1_SC-4	norm2_KD-1	norm2_KD-2	norm2_KD-4
ENSG00000181631.6	P2RY13	23.2749	-5.19058	1.28512e-06	0.000358524	2	0	1	18	76	35	1.96929	0	1.0906	17.1508	88.709	30.7296
ENSG00000147434.8	CHRNA6	29.8662	-4.12472	1.53112e-05	0.00252409	0	7	1	7	139	3	0	6.55899	1.0906	6.66976	162.244	2.63396
ENSG00000124479.8	NDP	36.6237	-3.97382	0.000106818	0.0104001	3	2	1	6	164	19	2.95393	1.874	1.0906	5.71694	191.425	16.6818
ENSG00000170961.6	HAS2	15.9292	-3.83182	0.000561603	0.0301747	0	3	1	0	65	18	0	2.811	1.0906	0	75.8696	15.8038
ENSG00000146674.14	IGFBP3	41.6101	-3.63335	6.10209e-07	0.000198016	2	4	10	19	136	64	1.96929	3.74799	10.906	18.1036	158.742	56.1912
ENSG00000146555.18	SDK1	20.9746	-3.47049	0.000487617	0.0275247	1	5	1	4	95	5	0.984643	4.68499	1.0906	3.81129	110.886	4.38994
ENSG00000166741.7	NNMT	130.998	-3.34738	3.39887e-11	6.16342e-08	6	42	8	20	507	138	5.90786	39.3539	8.7248	19.0565	591.783	121.162
ENSG00000163958.13	ZDHHC19	66.7636	-3.31312	0.00029213	0.0193704	2	9	2	6	323	6	1.96929	8.43299	2.1812	5.71694	377.013	5.26793
ENSG00000197905.8	TEAD4	29.7289	-3.01527	1.40752e-06	0.000383515	3	9	7	25	77	52	2.95393	8.43299	7.6342	23.8206	89.8762	45.6554
ENSG00000101670.11	LIPG	188.208	-2.87466	1.45306e-09	1.75662e-06	7	75	9	47	829	34	6.8925	70.2749	9.8154	44.7827	967.629	29.8516
ENSG00000070808.15	CAMK2A	140.18	-2.81064	8.9344e-08	4.32038e-05	95	15	13	314	299	81	93.5411	14.055	14.1778	299.186	349	71.117
ENSG00000144857.14	BOC	63.7727	-2.5332	0.00105586	0.0458379	34	13	4	28	226	48	33.4779	12.181	4.3624	26.679	263.793	42.1434
ENSG00000250548.6	RP11-47I22.2	137.263	-2.46642	1.41557e-12	2.93367e-09	6	102	19	36	485	115	5.90786	95.5738	20.7214	34.3016	566.104	100.969
ENSG00000143333.6	RGS16	77.0208	-2.38194	4.65917e-06	0.000979574	15	27	13	58	269	44	14.7697	25.299	14.1778	55.2637	313.983	38.6315
ENSG00000162490.6	DRAXIN	24.5765	-2.19816	0.000932717	0.0424167	4	16	5	25	73	16	3.93857	14.992	5.453	23.8206	85.2074	14.0478
ENSG00000106366.8	SERPINE1	56.0034	-2.13072	0.000497067	0.0278911	26	3	49	125	42	98	25.6007	2.811	53.4394	119.103	49.0234	86.0428
ENSG00000074410.13	CA12	117.977	-2.09829	0.000478149	0.0271433	7	49	27	40	477	35	6.8925	45.9129	29.4462	38.1129	556.766	30.7296
ENSG00000124107.5	SLPI	57.0388	-1.93906	0.000283574	0.019134	7	47	16	61	160	33	6.8925	44.0389	17.4496	58.1222	186.756	28.9736
ENSG00000091409.14	ITGA6	291.3	-1.92624	3.48595e-06	0.000766223	79	149	63	120	873	374	77.7868	139.613	68.7078	114.339	1018.99	328.367
ENSG00000142512.14	SIGLEC10	1615.26	-1.90489	4.90124e-09	4.44389e-06	1133	455	531	2603	2801	2074	1115.6	426.334	579.109	2480.2	3269.39	1820.95
ENSG00000158859.9	ADAMTS4	798.168	-1.89531	6.27886e-07	0.000198016	49	471	348	235	2661	672	48.2475	441.326	379.529	223.913	3105.98	590.008
ENSG00000118849.9	RARRES1	162.369	-1.82582	1.17159e-05	0.00204775	54	76	47	102	464	182	53.1707	71.2119	51.2582	97.1879	541.592	159.794
ENSG00000099998.17	GGT5	432.599	-1.75785	2.68047e-07	0.000108015	151	248	78	406	1335	210	148.681	232.376	85.0668	386.846	1558.24	184.377
ENSG00000100678.18	SLC8A3	79.2716	-1.74487	0.00108765	0.0468521	17	33	37	48	241	69	16.7389	30.9209	40.3522	45.7355	281.301	60.5811
ENSG00000196391.10	ZNF774	118.043	-1.71091	0.000170683	0.0139106	99	26	53	185	177	166	97.4797	24.362	57.8018	176.272	206.599	145.746
ENSG00000174938.14	SEZ6L2	47.5005	-1.69291	0.000177629	0.0142368	16	37	15	42	94	78	15.7543	34.6689	16.359	40.0186	109.719	68.483
ENSG00000119681.11	LTBP2	167.183	-1.68345	3.51038e-05	0.00469403	88	94	48	130	312	328	86.6486	88.0779	52.3488	123.867	364.174	287.98
ENSG00000276409.4	CCL14	124.136	-1.68065	1.00894e-06	0.000292735	29	52	105	127	158	282	28.5547	48.7239	114.513	121.008	184.421	247.593
ENSG00000265531.3	FCGR1CP	181.751	-1.66016	0.000471108	0.0271205	142	74	38	169	456	167	139.819	69.3379	41.4428	161.027	532.254	146.624
ENSG00000011201.11	ANOS1	201.782	-1.6502	0.00052393	0.0288998	126	128	18	134	620	109	124.065	119.936	19.6308	127.678	723.679	95.7007
ENSG00000117394.19	SLC2A1	440.672	-1.63615	6.06447e-05	0.00681994	193	165	195	400	1122	451	190.036	154.605	212.667	381.129	1309.63	395.972
ENSG00000140450.8	ARRDC4	490.073	-1.60324	8.13259e-05	0.00825031	317	133	274	584	900	681	312.132	124.621	298.825	556.449	1050.5	597.91
ENSG00000167536.13	DHRS13	285.782	-1.56675	2.6818e-08	1.69152e-05	110	198	95	297	686	266	108.311	185.526	103.607	282.988	800.716	233.545
ENSG00000117643.14	MAN1C1	151.915	-1.54145	0.000330864	0.021052	26	97	49	50	508	115	25.6007	90.8889	53.4394	47.6411	592.95	100.969
ENSG00000010327.10	STAB1	217.679	-1.51083	4.386e-05	0.00543826	232	102	51	358	254	329	228.437	95.5738	55.6206	341.111	296.475	288.858
ENSG00000175414.6	ARL10	144.197	-1.50766	7.18717e-05	0.0076138	113	59	54	207	255	165	111.265	55.2829	58.8924	197.234	297.642	144.868
ENSG00000011028.13	MRC2	139.562	-1.50485	7.96148e-07	0.000245739	111	104	16	278	248	67	109.295	97.4478	17.4496	264.885	289.472	58.8252
ENSG00000123989.13	CHPF	238.976	-1.49581	8.20069e-09	6.99808e-06	134	103	135	309	285	491	131.942	96.5108	147.231	294.422	332.659	431.092
ENSG00000103888.15	CEMIP	1031.29	-1.48933	8.1662e-07	0.000246806	107	920	316	162	3034	1344	105.357	862.039	344.63	154.357	3541.36	1180.02
ENSG00000064886.13	CHI3L2	766.829	-1.46502	4.36569e-05	0.00543826	413	402	257	620	1940	777	406.658	376.673	280.284	590.75	2264.41	682.196
ENSG00000102760.12	RGCC	98.4747	-1.4235	0.000478861	0.0271433	71	36	54	138	152	136	69.9097	33.7319	58.8924	131.49	177.418	119.406
ENSG00000071246.10	VASH1	791.248	-1.41895	2.18562e-05	0.00340934	903	230	325	1206	788	1389	889.133	215.51	354.445	1149.1	919.772	1219.52
ENSG00000171812.11	COL8A2	224.232	-1.41224	3.39679e-05	0.00461915	182	86	108	312	327	329	179.205	80.5819	117.785	297.281	381.682	288.858
ENSG00000162711.16	NLRP3	123.757	-1.40953	0.000350008	0.0217921	122	45	47	202	183	140	120.126	42.1649	51.2582	192.47	213.602	122.918
ENSG00000204791.8	SMPD5	87.0217	-1.40148	3.23205e-05	0.00457285	43	48	52	126	109	149	42.3397	44.9759	56.7112	120.056	127.227	130.82
ENSG00000088538.12	DOCK3	70.814	-1.39822	0.000131912	0.0115979	34	56	27	90	130	82	33.4779	52.4719	29.4462	85.7541	151.739	71.995
ENSG00000105374.9	NKG7	1164.46	-1.39206	1.87218e-07	7.98814e-05	541	745	557	1700	2183	1117	532.692	698.064	607.464	1619.8	2548.05	980.712
ENSG00000073861.2	TBX21	250.502	-1.31762	0.000945831	0.0427451	353	143	36	477	252	266	347.579	133.991	39.2616	454.496	294.14	233.545
ENSG00000127124.14	HIVEP3	467.362	-1.28697	0.000677494	0.0340083	828	77	163	908	280	623	815.285	72.1489	177.768	865.163	326.823	546.986
ENSG00000039560.13	RAI14	327.756	-1.26128	2.01579e-07	8.35515e-05	129	314	121	253	723	374	127.019	294.218	131.963	241.064	843.903	328.367
ENSG00000095970.16	TREM2	97.4032	-1.25066	0.00032106	0.0206089	34	99	49	104	140	162	33.4779	92.7628	53.4394	99.0936	163.411	142.234
ENSG00000123689.5	G0S2	1357.47	-1.18871	7.39497e-06	0.00139323	512	1147	685	1366	2966	1202	504.137	1074.74	747.061	1301.56	3461.99	1055.34
ENSG00000133392.17	MYH11	1674.9	-1.18682	1.75039e-09	1.9533e-06	528	1587	873	1226	3534	2047	519.892	1487.02	952.094	1168.16	4124.97	1797.24
ENSG00000263426.2	RN7SL471P	1134.6	-1.16676	7.06144e-05	0.00758817	692	913	496	1487	1027	2408	681.373	855.48	540.938	1416.85	1198.74	2114.19
ENSG00000186318.16	BACE1	374.407	-1.14029	3.32675e-05	0.00461915	243	224	218	461	607	469	239.268	209.888	237.751	439.251	708.505	411.776
ENSG00000070018.8	LRP6	115.979	-1.1254	0.000143873	0.0125733	72	93	56	160	159	158	70.8943	87.1409	61.0736	152.452	185.589	138.722
ENSG00000104635.13	SLC39A14	892.009	-1.11485	0.000175814	0.0142368	292	729	663	899	1664	979	287.516	683.072	723.068	856.588	1942.26	859.55
ENSG00000151948.11	GLT1D1	138.764	-1.11459	0.000809393	0.0387269	84	85	86	134	225	212	82.71	79.6449	93.7916	127.678	262.625	186.133
ENSG00000124225.15	PMEPA1	108.6	-1.11415	0.000478989	0.0271433	57	94	52	130	195	113	56.1247	88.0779	56.7112	123.867	227.609	99.2126
ENSG00000088256.8	GNA11	528.025	-1.10725	3.09949e-05	0.00449643	422	236	358	740	633	794	415.519	221.132	390.435	705.089	738.853	697.122
ENSG00000138835.22	RGS3	445.567	-1.10631	0.00067303	0.0339016	314	201	323	485	673	656	309.178	188.337	352.264	462.119	785.542	575.96
ENSG00000117090.14	SLAMF1	1388.15	-1.08907	0.000398006	0.0237608	298	1066	1296	801	2812	1797	293.424	998.84	1413.42	763.211	3282.23	1577.74
ENSG00000131398.13	KCNC3	106.521	-1.08562	0.000369738	0.0226321	85	65	55	188	109	146	83.6947	60.9049	59.983	179.131	127.227	128.186
ENSG00000205358.3	MT1H	3076.98	-1.08388	1.66403e-10	2.68223e-07	463	2933	2368	925	4987	6803	455.89	2748.22	2582.54	881.361	5820.95	5972.95
ENSG00000196878.13	LAMB3	1682.97	-1.07015	7.01731e-08	3.65495e-05	826	1218	1159	1646	2583	2615	813.315	1141.26	1264.01	1568.35	3014.94	2295.94
ENSG00000005249.12	PRKAR2B	777.825	-1.06492	0.000549801	0.0296504	713	528	305	816	1196	1098	702.051	494.735	332.633	777.503	1396	964.03
ENSG00000185800.11	DMWD	156.622	-1.06252	0.000221468	0.0161449	104	151	52	177	291	149	102.403	141.487	56.7112	168.65	339.662	130.82
ENSG00000122877.14	EGR2	1120.91	-1.05082	3.92022e-05	0.00512348	1909	213	377	2953	546	893	1879.68	199.581	411.156	2813.69	637.304	784.043
ENSG00000186862.17	PDZD7	179.195	-1.04477	4.22013e-05	0.0053703	96	121	131	209	192	343	94.5258	113.377	142.869	199.14	224.107	301.15
ENSG00000026297.15	RNASET2	2085.88	-1.04376	0.000256807	0.0178253	1518	1330	1121	1834	3348	3299	1494.69	1246.21	1222.56	1747.48	3907.87	2896.48
ENSG00000197119.12	SLC25A29	321.795	-1.04191	0.000169587	0.0138994	296	229	93	525	563	189	291.454	214.573	101.426	500.232	657.147	165.94
ENSG00000185090.14	MANEAL	248.799	-1.0312	9.0591e-06	0.00164275	198	102	184	408	170	472	194.959	95.5738	200.67	388.752	198.428	414.41
ENSG00000105220.14	GPI	3165.31	-1.02859	0.00072769	0.0356901	2723	1713	1743	3240	5051	4353	2681.18	1605.08	1900.92	3087.15	5895.65	3821.88
ENSG00000130208.9	APOC1	847.754	-1.02394	0.000177459	0.0142368	275	783	426	418	2075	908	270.777	733.67	464.596	398.28	2421.99	797.213
ENSG00000104419.14	NDRG1	3664.94	-1.0226	0.000515329	0.0285339	1320	2906	2172	2325	8790	3557	1299.73	2722.92	2368.78	2215.31	10259.9	3123
ENSG00000163964.13	PIGX	466.889	-1.02207	0.000156298	0.0131827	213	393	255	357	984	520	209.729	368.24	278.103	340.158	1148.55	456.554
ENSG00000134755.14	DSC2	1384.67	-1.01868	0.000694967	0.0346457	514	1448	507	567	3326	1674	506.107	1356.77	552.934	540.251	3882.19	1469.75
ENSG00000059377.15	TBXAS1	644.721	-1.01607	0.000610481	0.0318733	833	375	205	988	773	717	820.208	351.374	223.573	941.389	902.264	629.517
ENSG00000184428.12	TOP1MT	150.205	-1.0144	0.000219666	0.0161449	129	62	103	255	97	282	127.019	58.0939	112.332	242.97	113.221	247.593
ENSG00000145365.10	TIFA	1260.98	-1.00681	0.00011912	0.0110068	1085	1062	406	1404	2268	1224	1068.34	995.092	442.784	1337.76	2647.26	1074.66
ENSG00000245848.2	CEBPA	704.014	-1.00003	4.12379e-05	0.00531974	844	475	196	1398	677	697	831.039	445.074	213.758	1332.05	790.211	611.957
ENSG00000145990.10	GFOD1	119.572	-0.993783	0.000698604	0.0347077	57	113	71	119	186	168	56.1247	105.881	77.4326	113.386	217.104	147.502
ENSG00000107902.13	LHPP	191.533	-0.993244	8.11457e-05	0.00825031	111	199	82	216	315	217	109.295	186.463	89.4292	205.81	367.676	190.523
ENSG00000120885.20	CLU	5328.82	-0.971257	1.75214e-06	0.000438247	1472	7843	2514	3342	9342	7226	1449.4	7348.88	2741.77	3184.33	10904.2	6344.34
ENSG00000153094.21	BCL2L11	1484.52	-0.952905	8.41538e-05	0.00841944	1078	1538	349	1485	3283	885	1061.45	1441.1	380.62	1414.94	3832	777.019
ENSG00000178996.13	SNX18	2535.7	-0.949527	1.41869e-07	6.43153e-05	1777	2187	1258	3004	3691	3272	1749.71	2049.22	1371.98	2862.28	4308.22	2872.78
ENSG00000095303.14	PTGS1	758.429	-0.945148	0.000162587	0.0136338	899	341	391	1304	768	889	885.194	319.516	426.425	1242.48	896.428	780.531
ENSG00000170525.18	PFKFB3	31256.9	-0.936781	5.99406e-06	0.00115941	14164	36732	11144	20836	70339	28553	13946.5	34417.8	12153.7	19853	82101.4	25069.2
ENSG00000197982.13	C1orf122	2556.33	-0.936678	1.05766e-05	0.00188342	1985	1159	2086	2946	2259	5215	1954.52	1085.98	2274.99	2807.02	2636.76	4578.71
ENSG00000131697.17	NPHP4	267.482	-0.932083	0.000100344	0.00990263	233	192	133	389	338	325	229.422	179.904	145.05	370.648	394.522	285.346
ENSG00000050820.16	BCAR1	172.936	-0.921892	0.000815386	0.0387269	60	145	151	120	261	295	59.0786	135.865	164.681	114.339	304.645	259.006
ENSG00000125144.13	MT1G	4027.29	-0.909473	1.23242e-07	5.76735e-05	587	4279	3590	1212	5677	8975	577.986	4009.42	3915.26	1154.82	6626.33	7879.94
ENSG00000141858.11	SAMD1	319.3	-0.891192	0.000246373	0.0173502	258	234	181	384	408	459	254.038	219.258	197.399	365.884	476.227	402.996
ENSG00000061918.12	GUCY1B3	320.346	-0.890335	0.000812484	0.0387269	224	342	96	309	666	233	220.56	320.453	104.698	294.422	777.371	204.571
ENSG00000100100.12	PIK3IP1	360.708	-0.866311	0.000670966	0.0339016	217	404	108	392	786	186	213.668	378.547	117.785	373.507	917.438	163.306
ENSG00000136379.11	ABHD17C	429.279	-0.864292	0.00104198	0.0456678	244	435	208	306	781	567	240.253	407.594	226.845	291.564	911.602	497.819
ENSG00000173926.5	MARCH3	186.643	-0.862892	0.000991146	0.0439711	159	150	92	319	184	232	156.558	140.55	100.335	303.95	214.769	203.693
ENSG00000004399.12	PLXND1	8841.78	-0.860767	0.000205925	0.0155592	6250	6384	5749	8297	13154	12968	6154.02	5981.8	6269.86	7905.57	15353.7	11385.7
ENSG00000119669.4	IRF2BPL	1625.56	-0.860696	0.000394699	0.0236608	1400	1230	830	1770	2426	2049	1378.5	1152.51	905.198	1686.5	2831.69	1799
ENSG00000176155.18	CCDC57	598.035	-0.859016	8.54378e-06	0.00156892	511	500	274	918	791	592	503.153	468.499	298.825	874.691	923.274	519.769
ENSG00000135709.12	KIAA0513	1827.78	-0.833499	0.000299197	0.0196566	2614	884	717	3573	1225	2219	2573.86	828.307	781.961	3404.44	1429.85	1948.25
ENSG00000090238.11	YPEL3	653.146	-0.811135	2.66189e-05	0.00390061	327	964	171	548	1408	389	321.978	903.267	186.493	522.147	1643.45	341.537
ENSG00000136444.9	RSAD1	355.785	-0.787588	0.000197761	0.0152602	359	186	235	618	254	530	353.487	174.282	256.291	588.845	296.475	465.333
ENSG00000072274.12	TFRC	15233.8	-0.786161	0.000254911	0.0177788	6937	16967	7576	9995	32757	14412	6830.47	15898.1	8262.39	9523.46	38234.8	12653.6
ENSG00000060138.12	YBX3	3409.86	-0.780884	2.35301e-05	0.00359317	2177	3141	2109	3413	5252	4203	2143.57	2943.11	2300.08	3251.98	6130.26	3690.18
ENSG00000166886.12	NAB2	450.74	-0.7799	0.000432214	0.0253851	533	314	181	850	392	479	524.815	294.218	197.399	809.899	457.552	420.556
ENSG00000137193.13	PIM1	5617.12	-0.773199	0.000894095	0.0413078	7203	4555	1701	8699	6802	4851	7092.39	4268.03	1855.11	8288.61	7939.46	4259.12
ENSG00000162493.16	PDPN	2047.47	-0.759589	5.46172e-06	0.00108637	1006	2626	968	1670	3778	2024	990.551	2460.56	1055.7	1591.21	4409.77	1777.05
ENSG00000136250.11	AOAH	2796.45	-0.754943	6.33428e-06	0.0012091	2586	3156	638	4220	4626	1320	2546.29	2957.17	695.803	4020.91	5399.58	1158.94
ENSG00000186583.11	SPATC1	329.507	-0.753316	0.000426917	0.0251759	255	253	227	463	332	470	251.084	237.061	247.566	441.157	387.518	412.654
ENSG00000140443.13	IGF1R	1556.31	-0.741299	0.000986798	0.0439333	1058	1809	570	1315	3076	1294	1041.75	1695.03	621.642	1252.96	3590.38	1136.12
ENSG00000101384.11	JAG1	1965.22	-0.737125	0.00020568	0.0155592	2360	772	1207	3838	868	3141	2323.76	723.363	1316.35	3656.93	1013.15	2757.76
ENSG00000162882.14	HAAO	389.272	-0.732751	0.000826254	0.0389171	314	355	216	456	504	496	309.178	332.634	235.57	434.487	588.281	435.482
ENSG00000115756.12	HPCAL1	1068.89	-0.708864	0.000800384	0.0387039	997	919	542	1308	1463	1168	981.689	861.102	591.105	1246.29	1707.65	1025.49
ENSG00000132718.8	SYT11	1633.11	-0.70838	0.000540223	0.0293521	1735	1044	979	2530	1775	1779	1708.36	978.226	1067.7	2410.64	2071.82	1561.94
ENSG00000115107.19	STEAP3	1941.1	-0.686005	0.000716163	0.0354233	1775	1530	1191	2329	2036	2928	1747.74	1433.61	1298.91	2219.12	2376.47	2570.75
ENSG00000136630.12	HLX	1833.77	-0.674293	0.000202754	0.0155592	1130	2154	997	1613	2810	2241	1112.65	2018.29	1087.33	1536.9	3279.9	1967.57
ENSG00000101460.12	MAP1LC3A	1350.52	-0.668107	0.000186743	0.0146437	801	1416	918	1384	1932	1609	788.699	1326.79	1001.17	1318.71	2255.08	1412.68
ENSG00000133816.13	MICAL2	1604.68	-0.620596	0.000387488	0.0233249	1176	2227	567	1836	2540	1197	1157.94	2086.7	618.37	1749.38	2964.75	1050.95
ENSG00000150938.9	CRIM1	1192.93	-0.617433	0.000568651	0.0304407	1075	1243	521	1846	1559	897	1058.49	1164.69	568.203	1758.91	1819.7	787.555
